# CDK activity at the centrosome regulates the cell cycle

**DOI:** 10.1101/2023.08.16.553560

**Authors:** Emma L. Roberts, Nitin Kapadia, Tania Auchynnikava, Souradeep Basu, Paul Nurse

## Abstract

Cyclin-dependent kinases (CDKs) complexed with cyclins drive progression through the eukaryotic cell cycle. From yeast to human cells, cyclin-CDK localises to the centrosome, but the importance of this localisation is unclear. The conserved ‘hydrophobic patch’ substrate docking site on human Cyclin B1 and on the equivalent fission yeast Cdc13 mediates their localisation to the centrosome and the spindle-pole body (SPB, yeast centrosome equivalent). A hydrophobic patch mutant (HPM) of Cdc13 cannot enter mitosis, but whether this mitotic defect is due to defective SPB localisation or defective cyclin-substrate docking is unknown. Here we show that artificially restoring Cdc13^HPM^ SPB localisation in fission yeast partially rescues both mitosis and defective CDK substrate phosphorylation at both the SPB and within the cytoplasm. In addition, we found that an HPM of the S-phase cyclin Cig2 has defective SPB localisation but is still able to perform bulk DNA synthesis. Our results demonstrate that the hydrophobic patch mediates the SPB localisation of both S- and M-phase cyclins, and that Cdc13 SPB localisation is essential for mitotic entry and for full phosphorylation of CDK substrates, supporting the view that the centrosome plays a role as a signalling hub regulating CDK cell cycle control.
