## Supplementary Table 1 for "CDK activity at the centrosome regulates the cell cycle"

### Sheet: MS CDK sites
CDK sites (deinfed in Supplementary reference 5)				Normalised phosphorylation
				SPB-Tethered					Control
Gene name	Amino Acid	Position	Multiplicity	T0	T8	T12	T20	T30	T0	T8	T12	T20	T30	Max phosphorylation ratio	Localisation (Supplementary reference 6)	Phosphorylation timing (Supplementary reference 5)	HP-(in)sensitivity (Supplementary reference 6)	Sequence window	Systematic ID	Gene product description
tam10	S	132	___1	1	0.865933	0.870269	1.21048	0.768992	1	1.11609	1.18724	1.13763	1.04454	1.01958	Unknown	Late	HP insensitive	LKMLGIKNAASITESSPSAQSNKTNDKQREK	SPBC14C8.19
far11	S	500	___1	1	1.4655	1.33129	1.13475	1.2097	1	2.44321	1.83056	1.57359	1.67091	0.599824	SPB	-	HP sensitive	SDAVLQRIQDNAVVDSPTEELSEQAARNRKS	SPBC27B12.04c	conserved eukaryotic protein
bud6	S	293	___1	1	1.25409	1.42525	1.34602	1.19712	1	0.886374	1.01765	1.02146	0.917029	1.39531		Late		RGFLRDSSKPDNIMDSPSPKVSKRPSIVRQD	SPAC15A10.16	actin interacting protein 3 homolog Bud6
ulp2	S	90	___1	1	0.827382	0.728652	0.814816	0.695057	1	0.898015	0.945687	0.767857	0.838664	1	Nucleus	Mid	HP insensitive	PPKHLKRSFQNVTVVSPRKKKTIDVVELPFT	SPAC17A5.07c	SUMO deconjugating cysteine peptidase Ulp2 (predicted)
pan3	S	151	___1	1	1.55212	1.90846	1.66578	1.32417	1	1.261	1.37441	1.61101	1.24637	1.18464	Cytoplasm	Late	HP sensitive	THKSSLARAASAVPFSPSKATTVSLKESASL	SPAC1B1.04c	poly(A)-specific ribonuclease complex subunit Pan3 (predicted)
mgs1	S	71	___1	1	0.823189	0.967566	0.948343	0.82642	1	1.25448	1.24368	1.04715	0.847785	0.79714		Late		VSSHQSATKFIEPEPSPTKKTKLTRRDTRPL	SPAC26H5.02c	DNA replication ATPase
rga3	S	269	___1	1	1.24162	1.20753	1.21239	1.02681	1	1.07009	1.47902	1.43929	1.17249	0.839491	Cytoplasm	Late	HP sensitive	SISPLQKVNKQQQIESPTATFPLSKNTWKNR	SPAC29A4.11	Rho-type GTPase activating protein Rga3
sec16	S	734	___1	1	0.895379	1.14264	1.08176	0.771829	1	1.25482	1.08727	1.07585	1.0228	0.910603		-		RHMAYEMTKSHINVISPGPSLQVNAPYTPTS	SPAC29B12.07	multidomain vesicle coat component Sec16
bir1	S	244	___1	1	0.924428	1.08258	1.03301	0.922813	1	0.955548	0.960061	0.971482	0.752976	1.08258	Nucleus	Late	HP insensitive	SPTRDSTKSHKTLNFSPSRKNNLNARPLTMS	SPCC962.02c	survivin homolog
drc1	S	87	___1	1	1.12384	1.12701	0.891387	0.939692	1	1.34537	1.17375	1.39781	1.39641	0.806267	Nucleus	Early		FQTPTKQRAETEANESPKAPRNDYLQVTPKT	SPAC6B12.11	DNA replication protein Drc1
drc1	S	183	___1	1	0.891993	0.959615	0.951814	0.854152	1	1.01389	0.925856	1.00259	0.973165	0.986304	Nucleus	Early	HP insensitive	TVLETPSSYRLQVYTSPNLLRVNAPCRKSLS	SPAC6B12.11	DNA replication protein Drc1
iss10	S	434	___1	1	0.859755	0.815642	0.94556	0.807092	1	0.864868	0.807628	0.875667	0.853299	1	Nucleus	Mid	HP insensitive	RKSLPPYNGIHRLHESPSQFSNQSRYNWEPI	SPAC7D4.14c	sequence orphan
SPAC8C9.04	S	523	___1	1	1.75717	1.88681	1.79245	1.8126	1	1.07053	1.24164	1.71503	1.78897	1.05469	Cytoplasm (Periphery)	-		SKHARRPSKQASAPSSPGTTSAAVPGGKKSA	SPAC8C9.04	sequence orphan
cyk3	S	267	___1	1	1.1525	1.31048	1.27855	0.880472	1	1.24885	1.39221	1.41544	1.12752	0.925845	Cytoplasm (Periphery)	Late	HP sensitive	TDNSSKPRTSLQPGESPMKSSRDISRKPSMA	SPAC9G1.06c	cytokinesis protein Cyk3
inp53	S	195	___1	1	0.91545	1.00183	0.992226	0.82964	1	0.999791	1.04114	0.99987	0.89335	0.962247	Cytoplasm/Cytoplasm (Periphery)	Late	HP sensitive	PNFSSKAGSSSPISVSPLKNVKAYISQSPTH	SPAC9G1.10c	inositol polyphosphate phosphatase (predicted)
inp53	S	302	___1	1	0.872523	1.0352	0.912318	0.746521	1	1.17601	1.14209	1.10084	0.999814	0.880268	Cytoplasm/Cytoplasm (Periphery)	Late	HP sensitive	QQSRAVISQQLPLHVSPRKPPKPPLRKVSTQ	SPAC9G1.10c	inositol polyphosphate phosphatase (predicted)
inp53	S	274	___1	1	0.796997	0.845842	0.885945	0.89845	1	0.888354	0.967167	0.832077	0.796757	1	Cytoplasm/Cytoplasm (Periphery)	Late		LNIGDRSLETPPPIPSPRPPQPVAVEAIQQS	SPAC9G1.10c	inositol polyphosphate phosphatase (predicted)
sce3	S	197	___1	1	1.60958	1.88517	1.81133	1.35998	1	1.06787	1.27587	1.39907	1.10609	1.34744	Cytoplasm	Late	HP sensitive	DWVRRGPLPPAEPAESPFGKRRTNSGRFRDP	SPBC18H10.04c	RNA binding protein
mpd2	S	625	___1	1	1.39574	1.6779	1.73776	1.39028	1	1.08462	1.28525	1.35771	1.29323	1.27992		Late		EIPVTSGSQTTAPKPSPWKSLPPKHLPSLDE	SPAC4F10.13c	GYF domain protein
cdc23	S	538	___1	1	1.08188	0.965172	1.12397	1.0337	1	1.10271	0.81708	0.863727	0.625137	1.01928	Nucleus	Mid	HP insensitive	KVSPAVVFTSSPRIFSPQSLRKIGFDPTHSA	SPBC1347.10	MCM-associated protein Mcm10
nrm1	S	155	___1	1	1.06056	1.07501	1.46007	1.35527	1	1.60352	1.59954	1.68373	1.82601	0.799596	Nucleus	Late	HP sensitive	RLELAMYKVQVNQTFSPLQDLPIVAKTKLHN	SPBC16A3.07c	negative regulator of MBF
eaf7	S	253	___1	1	0.800241	0.842997	0.999704	0.831445	1	0.925786	1.10388	0.871268	0.760446	0.9059	Nucleus	-	HP insensitive	RSPKRMATEPIEPASSPAASNQAIRRSSRSR	SPBC16A3.19	histone acetyltransferase complex subunit Eaf7 (predicted)
csi1	S	336	___1	1	0.912862	0.898164	0.987012	0.789018	1	0.971522	0.991129	0.863992	0.887573	1	Nucleus	Mid	HP insensitive	KLNEAEENQNLLNLRSPKSSGKADNLTIKSS	SPBC2G2.14	sequence orphan
sep1	S	491	___1	1	2.64948	2.32094	1.5896	1.34081	1	2.5596	1.73833	2.41615	2.24326	1.03511	Nucleus	Late	HP sensitive	SLLSPIRSDMSGISASPNTNLKEHRTRILQM	SPBC4C3.12	fork head transcription factor Sep1
mot1	S	249	___1	1	1.22681	1.118	0.968269	1.23709	1	0.743354	0.918271	1.04608	1.01463	1.18259		-		IMNDLGDNVGSNSKGSPTTSIPEHKTSINNN	SPBC1826.01c	TATA-binding protein associated factor Mot1
mod5	S	109	___1	1	1.43506	1.86137	2.18677	1.94352	1	1.01172	0.988268	1.29599	1.13363	1.68733		Late		TAGSIYIPSNYHKSFSPNTFSGFNVKRSASK	SPBC530.04	Tea1 anchoring protein Mod5
fkh2	S	481	___1	1	1.1292	1.15611	0.978862	1.09942	1	1.10535	1.05534	1.12587	1.08266	1.02686		Early		NPVNSHLIYSQIQQSSPKKIDEQLHDLQGVD	SPBC16G5.15c	fork head transcription factor Fkh2
tea4	S	540	___1	1	1.03443	0.872335	0.763922	0.870392	1	0.715924	0.771011	0.92329	0.721123	1.03443	Cytoplasm/Cytoplasm (Periphery)	-		EKLLSPRLYSSSTPSSPTKGFQKDDEEDSEN	SPBC1706.01	tip elongation aberrant protein Tea4
ani1	S	199	___1	1	1.20712	1.20989	0.930626	1.01569	1	1.22805	1.2479	1.53725	1.27316	0.78705	Nucleus	-	HP insensitive	KKKRTKDESEQEEAASPKKNNTKKQKVEGTP	SPBC1347.02	FKBP-type peptidyl-prolyl cis-trans isomerase (predicted)
dnt1	S	156	___1	1	1.04035	1.01123	1.0864	0.933066	1	0.852384	0.852296	0.847782	0.754781	1.0864	Nucleus	Late	HP insensitive	RKLPKKNFVEAIDANSPGFVYRPTSIRDRAY	SPBC25D12.02c	nucleolar protein Dnt1
rga4	S	353	___1	1	1.35447	1.69184	1.79142	1.17396	1	1.01161	1.17226	1.40774	1.11894	1.27255	Cytoplasm (Periphery)	Late	HP sensitive	TSPSKYGYVSGRIALSPIHLRGALRDVTNKC	SPBC28E12.03	Rho-type GTPase activating protein Rga4
pxl1	S	3	___1	1	0.708214	0.768218	0.761587	0.50202	1	0.917977	1.0047	0.903283	0.740134	0.995325	Cytoplasm (Periphery)	Late	HP insensitive	_____________MHSPIPELPRFERRLTGP	SPBC4F6.12	paxillin-like protein Pxl1
sts5	S	160	___1	1	1.00611	1.13401	1.15032	0.865756	1	1.07888	1.13067	1.20282	0.919764	0.956354	Cytoplasm	-	HP sensitive	SKFSLNPSVATSTNISPRRHAKSHSVASVSS	SPCC16C4.09	RNB-like protein
SPCC1739.01	S	409	___1	1	1.05895	1.16478	1.10746	1.06033	1	1.23865	1.36949	1.1807	1.31217	0.850522	Cytoplasm	-	HP sensitive	NRLSSSFKQYTSSLKSPGLSTRTSSTMNSLN	SPCC1739.01	zf-CCCH type zinc finger protein
nup60	S	220	___1	1	0.978993	1.03648	1.29797	1.17877	1	1.11297	1.26003	1.22112	1.39011	0.933714	NE	Late	HP insensitive	TPNSAKQWSAFRSTFSPLREQDQLSTISPNS	SPCC285.13c	nucleoporin Nup60 (predicted)
pob1	S	549	___1	1	0.951703	0.917377	0.797347	0.71205	1	0.974543	1.03727	0.982534	0.940997	0.964071	Cytoplasm (Periphery)	-		LEELDPPKITTIDGESPSSISSRLPSSNLEQ	SPBC1289.04c	Boi family protein
pob1	S	637	___1	1	0.996636	1.17313	1.22505	1.01542	1	0.912526	1.01638	1.04036	0.969362	1.17753	Cytoplasm (Periphery)	-	HP sensitive	GNTFVAPSPAASLPASPPVGTELKTRPTLRS	SPBC1289.04c	Boi family protein
pob1	S	656	___1	1	1.56415	1.76524	1.64221	1.24593	1	1.10082	1.26363	1.55328	1.24615	1.13646	Cytoplasm (Periphery)	Late	HP sensitive	GTELKTRPTLRSVASSPLNKEPIGKRKSKRD	SPBC1289.04c	Boi family protein
tif32	S	875	___1	1	1.83428	2.03344	1.65563	1.48721	1	1.36656	1.48277	1.82032	1.49133	1.11707	Cytoplasm	-	HP sensitive	LAEKAAARRANIGASSPSPGAWRRGGASAGG	SPBC17D11.05	translation initiation factor eIF3a
SPBP8B7.26	S	217	___1	1	1.24131	1.32283	1.16968	1.0452	1	1.25847	1.28806	1.37193	1.07111	0.964208		Late		YASGSVPAATAASTASPVKKPPPPAPPKPRR	SPBP8B7.26	sequence orphan
SPBC428.10	S	748	___1	1	1.4193	1.57292	1.60318	1.41548	1	1.15536	1.31435	1.59419	1.26341	1.00564		Late		KNAMIARKSTADSLSSPKRQSVPSTPKASLS	SPBC428.10	sequence orphan
tfg1	S	402	___1	1	1.12128	1.11479	1.0124	0.895698	1	1.25868	1.12212	1.1787	0.968727	0.890839	Nucleus	Late	HP insensitive	KTNTPRPLERTPSSVSPVKASSQLQSPNTSI	SPCC1620.09c	transcription factor TFIIF complex alpha subunit Tfg1 (predicted)
snf22	S	405	___1	1	0.888394	0.899496	0.923802	0.806349	1	0.964921	0.929234	0.913386	0.900693	1		-		VDPNTVKSAQHIPRMSPSPSASALKTQSHVP	SPCC1620.14c	ATP-dependent DNA helicase Snf22
mto1	S	1009	___1	1	1.027	1.19205	1.29748	1.12313	1	1.07363	1.10465	1.1447	1.08518	1.13347	SPB	Late	HP sensitive	RVKLLGAGSTSSIPNSPRASKRVSLDSEDKK	SPCC417.07c	MT organizer Mto1
alp14	S	720	___1	1	1.31425	1.32202	1.66466	1.36991	1	1.43454	1.50559	1.66946	1.73772	0.957956	SPB/MT	Late	HP sensitive	AFMRRANTDFLELSTSPSFQRSVREFEPTRP	SPCC895.07	Mad2-dependent spindle checkpoint component
alp14	S	747	___1	1	1.49658	1.5512	1.7717	1.59961	1	1.0614	1.15069	1.36327	1.27027	1.29959	SPB/MT	Late	HP sensitive	PTRPKLYSSIDVNQRSPLASAKTNGNFTFHA	SPCC895.07	Mad2-dependent spindle checkpoint component
adn2	S	519	___1	1	1.16074	1.11547	0.889539	0.867934	1	1.14082	1.06501	0.981823	0.794684	1.01746	Cytoplasm	Late	HP sensitive	STTPKSTDTPTEATTSPVKVSTKNSNTTENL	SPBC1289.10c	transcription factor (predicted)
cdc25	S	143	___1	1	1.29684	1.34707	1.24087	1.05155	1	1.37563	1.49991	1.61407	1.24584	0.834576	Nucleus/Cytoplasm	Late	HP sensitive	YFFRQPASKYSITQDSPRVSSTIAYSFKPKA	SPAC24H6.05	serine/threonine protein phosphatase Cdc25
wis1	S	253	___1	1	1.31168	1.3225	1.12145	1.25803	1	0.993917	1.05788	1.24988	1.10645	1.0581	Cytoplasm	Late	HP insensitive	PGKLDLSNSNPTSPVSPSSMASRRGLNIPPT	SPBC409.07c	MAP kinase kinase Wis1
wis1	S	197	___1	1	1.42253	1.56603	1.43099	1.2869	1	1.11488	1.24409	1.37616	1.10312	1.13797	Cytoplasm	Late		SYPLPNSQLAGRLSNSPVKSPNMPESGLAKS	SPBC409.07c	MAP kinase kinase Wis1
rad52	S	365	___1	1	1.32674	1.27492	1.2787	1.13086	1	1.29524	1.33385	1.55349	1.36791	0.854038	Nucleus	Late	HP insensitive	VVSAPFTNNFNPRLDSPSIRKTSIIDHSKSL	SPAC30D11.10	DNA recombination protein Rad22
sap1	S	19	___1	1	1.03616	1.00994	1.04232	0.65058	1	1.39083	1.22727	1.16917	1.02289	0.74942	Nucleus	-	HP insensitive	PKMELKSYKRKNASLSPSSSPAKAQRTHLSL	SPCC1672.02c	switch-activating protein Sap1
cut3	S	36	___1	1	1.85877	2.12301	1.85941	1.6082	1	1.28385	1.51194	1.9772	1.62463	1.07375	Cytoplasm	Late		DRGERPRKLVRSVLESPSQKDVASIVKIEQT	SPBC146.03c	condensin subunit Cut3
plo1	S	370	___1	1	1.99516	2.22535	1.84613	1.2295	1	0.895322	1.10538	1.07459	0.867144	2.01319	SPB	Late		RTDEVDNDRILPSVLSPRDRVNPVMKIGPET	SPAC23C11.16	Polo kinase Plo1
atf1	S	172	___1	1	0.727675	0.759694	0.894988	0.756342	1	0.851273	0.99508	0.67839	0.880133	1	Nucleus	-	HP insensitive	PAWSAFTRGTMHNPLSPAIYDATLRPDYLNN	SPBC29B5.01	transcription factor Atf1
orc1	S	320	___1	1	0.987074	0.993696	1.21444	0.833407	1	0.937484	0.90788	0.784366	0.730067	1.21444	Nucleus	Early	HP insensitive	TPLPIRMLSLEEFQGSPHRKARAMLHVASVP	SPBC29A10.15	origin recognition complex subunit Orc1
rst2	S	292	___1	1	1.03819	1.06303	1.03437	1.0854	1	1.0094	1.09224	1.03573	1.02094	0.993738	Nucleus/Cytoplasm	-	HP insensitive	LSGQLDDESLARMPYSPNAVSRNYAMNMTLP	SPAC6F12.02	transcription factor Rst2
dbp10	S	771	___1	1	1.13964	1.11631	1.17556	1.22423	1	1.16144	1.34341	1.43691	1.32494	0.851986	Nucleus	Late	HP insensitive	RFDEWKASKAFGANDSPIRENKRYKHNKLQT	SPAC31A2.07c	ATP-dependent RNA helicase Dbp10 (predicted)
rod1	S	514	___1	1	1.15131	1.33975	1.49035	1.13472	1	1.15936	1.21968	1.24376	1.20844	1.19827	Cytoplasm	Late	HP sensitive	GIVTPPQRTSPSFFVSPTESTRQSLDSRRSF	SPAC31A2.12	arrestin/PY protein 1
bun107	S	717	___1	1	1.26724	1.41726	1.22337	1.31822	1	1.52754	1.5748	1.3119	1.29255	0.899956	Cytoplasm/Cytoplasm (Periphery)	Late	HP insensitive	RAASSRVFSTGTSVTSPQALSKTNNTVNNAA	SPAC31A2.14	WD repeat protein, human WRDR48 family
SPAC24H6.08	S	69	___1	1	1.1601	1.15906	1.09265	0.893253	1	1.15517	1.22626	1.18357	0.966371	0.946043	Nucleus/Cytoplasm	Late	HP insensitive	PLAGQVLSKSPLPPFSPSKIMNRSISVPPTN	SPAC24H6.08	sequence orphan
cdc15	S	332	___1	1	1.05116	0.947631	0.895183	0.656319	1	1.06491	1.19846	1.05624	0.863832	0.877088	Cytoplasm (Periphery)	Mid	HP insensitive	PYSSSRPSASASLASSPTRSAFRPKTSETVS	SPAC20G8.05c	cell division control protein Cdc15
cdc15	S	732	___1	1	1.02161	0.761848	0.657722	0.545465	1	0.955707	0.921467	0.843801	0.756501	1.02161	Cytoplasm (Periphery)	-	HP sensitive	ERSASSLSVRQSDVVSPAPSTRARGQSVSGQ	SPAC20G8.05c	cell division control protein Cdc15
nup146	S	480	___1	1	1.25339	1.85137	2.08168	1.91252	1	1.06414	1.41486	1.73195	1.36086	1.20193		Late		DKQASPFVKNLSSTSSPFSQSSAFGNFKFGQ	SPAC23D3.06c	nucleoporin Nup146
SPAC24B11.07c	S	455	___1	1	1.68386	1.96247	1.58261	1.44602	1	1.88173	1.83473	1.8441	1.64748	1.04291	Cytoplasm (Periphery)	Late	HP sensitive	APRGSPPVRGGKNVLSPEAKEHTHKNISPES	SPAC24B11.07c	ketopantoate reductase (predicted)
sid2	S	86	___1	1	1.41259	1.58773	1.92656	1.45529	1	1.49223	1.90796	2.32519	1.97407	0.828561	SPB/Cytoplasm (Periphery)	Late	HP sensitive	DNHMHSKHISKLPIASPIPRGLDRSGELSYK	SPAC24B11.11c	Sid2p-Mob1p kinase complex protein kinase subunit Sid2
nup124	S	549	___1	1	1.26875	1.24628	1.02741	1.19884	1	1.05071	1.06247	1.25928	1.18629	1.00752	NE	-		TPSITENKPSFFSQLSPKREETEKKDNAPSA	SPAC30D11.04c	nucleoporin Nup124
dis1	S	293	___1	1	1.12884	1.28796	1.27863	1.07585	1	1.00514	1.1526	1.15688	1.08415	1.1133	SPB/MT	Late	HP sensitive	STPNRKVSQPSDFSASPSRSIVSPAKNIVGS	SPCC736.14	microtubule-associated protein Dis1
lem2	S	201	___1	1	1.00432	1.30833	0.915401	1.06685	1	1.26964	1.07816	1.63894	1.23681	0.798277	NE	Late	HP insensitive	AFSERLKLLSSSNNFSPQLRSPKISHRLQTS	SPAC18G6.10	chromosome segregation protein Heh1 (predicted)
lem2	S	89	___1	1	0.707242	0.953327	0.795184	0.728532	1	0.923485	0.84068	0.968105	0.859236	1	NE	Mid	HP insensitive	SSSEDEIAPKYLYPSSPSKSTKKPHNETEPL	SPAC18G6.10	chromosome segregation protein Heh1 (predicted)
cnt6	S	207	___1	1	0.956205	1.24434	1.26631	0.933567	1	1.35369	1.19224	1.13053	1.01159	0.935454		-		SPLTTSQTVQTQPPQSPEAKTELSLINTKTV	SPAC26A3.10	Arf GAP protein
mac1	S	260	___1	1	1.21399	1.45922	1.35604	1.07368	1	1.05778	1.00691	1.02112	0.899088	1.37951	Cytoplasm (Periphery)	Late	HP sensitive	PGDIKYATGYESTVASPVPSRVAKLSSRDTP	SPAC13G7.04c	membrane anchored protein Mac1
pre6	S	12	___1	1	1.24865	1.22291	1.20033	1.05155	1	1.28877	1.30341	1.12004	1.06405	0.957988	Nucleus/Cytoplasm	Late	HP sensitive	____MSGYDRALSVFSPDGRLLQVEYGQEAV	SPBC106.16	20S proteasome component alpha 4
mkh1	S	687	___1	1	1.05089	1.16078	1.27495	1.03103	1	1.00688	1.02283	1.21577	1.01925	1.04867	Cytoplasm (Periphery)	Late	HP sensitive	KTPEYCRGDDRSISLSPLSYRLRKSKHIRES	SPAC1F3.02c
spo15	S	121	___1	1	1.77274	2.51134	2.62679	1.6348	1	1.52262	2.16452	2.78443	2.07867	0.943386	SPB	-	HP sensitive	PSNASWLLVRGGLLDSPILDINSVTQKSNLL	SPAC1F3.06c	sporulation protein Spo15
ccq1	S	470	___1	1	1.24051	1.14423	0.9463	0.99198	1	1.09495	1.03866	1.11162	1.01713	1.11595		Late		VKSSDSTFPSSQSMQSPSKLHSLTSNATDLL	SPCC188.07	telomere maintenence protein Ccq1
byr4	S	499	___1	1	1.13966	1.13866	1.25089	1.0783	1	1.1568	1.18926	1.33464	1.36029	0.919572	SPB/Cytoplasm	Late	HP insensitive	RRHHKKAPTLIQNLNSPRTPKIVGKMRYNPT	SPAC222.10c	two-component GAP Byr4
pic1	S	156	___1	1	1.10893	0.927976	1.01256	0.882211	1	0.92753	1.09919	0.955046	0.965517	1.00886	Nucleus	Late	HP sensitive	YVKDDIVNKSTKGGVSPIKETRLPTNLPAFS	SPBC336.15	INCENP-like
tea2	S	82	___1	1	1.66469	2.11855	1.84189	1.56844	1	1.30039	1.53483	1.72953	1.60033	1.22493		Late		NGPTAFDLGVTEKLMSPGTLDRYTRPALYPS	SPBC1604.20c	kinesin-like protein Tea2
vts1	S	218	___1	1	1.24207	1.09512	1.39562	1.38695	1	0.827145	1.54511	0.838758	1.52814	0.903249	Cytoplasm	Late	HP sensitive	AFSSKHGFSNALSTASPIPVRTSSVSSTYLT	SPBC13E7.03c	RNA hairpin binding protein (predicted)
srp40	S	395	___1	1	1.43542	1.23266	0.985026	1.03158	1	1.91401	1.73851	2.0517	1.47237	0.699627		Late		TPFTRVGDPSQWDFASPALRDNSFNFEDDYG	SPBC1711.05	nucleocytoplasmic transport chaperone Srp40 (predicted)
abp1	S	317	___1	1	1.63949	1.59181	1.48508	1.15872	1	1.3638	1.51816	1.80884	1.57214	0.906375		Late		KLTPLTKLEPQPPSGSPSKKPVSELEELHTA	SPAPJ760.02c	App1 protein
ppk29	S	596	___1	1	1.07214	1.16342	1.11123	0.905361	1	1.00979	1.08521	1.13207	1.02994	1.0277	Cytoplasm	-	HP sensitive	PSSTSRSSVKITGPSSPNARSMAYEQHSFNL	SPBC557.04	Ark1/Prk1 family protein kinase Ppk29
hmo1	S	70	___1	1	1.18287	1.11215	1.02434	1.02337	1	1.16663	1.14324	1.16738	1.07063	1.01326	Nucleus	Late	HP insensitive	TDPSNAKKEINMAIESPSKKATSPKKATPAA	SPBC28F2.11	INO80 complex subunit (predicted)
hmo1	S	215	___1	1	1.70696	1.30757	1.12895	1.20776	1	1.14486	1.14525	1.21407	1.10373	1.40598	Nucleus	Late	HP insensitive	VTAEETSTKPSEDLSSPTKKDLIDFSETRPL	SPBC28F2.11	INO80 complex subunit (predicted)
slf1	S	144	___1	1	1.11104	1.31071	1.34639	1.21681	1	1.22087	1.33681	1.63437	1.12828	0.823798	Cytoplasm (Periphery)	Late		DESASYRTRGEYESSSPRVPQKSLRRYYSTR	SPAC821.03c	sequence orphan
elo2	S	325	___1	1	1.56455	1.9794	2.12104	1.70268	1	1.37142	1.81498	1.98952	1.68836	1.0661	NE	Late	HP insensitive	AAGSEALAATTATNASPFSARSRKL______	SPAC1B2.03c	GNS1/SUR4 family protein
puf6	S	36	___1	1	0.927323	1.15666	1.34222	1.0762	1	1.06985	0.964782	1.19648	0.946213	1.12181	Nucleus	Late	HP sensitive	KRVKVAKLPKKVDSFSPKKKKNTTSSGSSES	SPCP1E11.11	Puf family RNA-binding protein
pdr16	S	485	___1	1	1.77354	2.28989	2.16284	1.74028	1	1.41988	1.72316	2.3767	1.91182	0.963476	Cytoplasm (Periphery)	Late	HP sensitive	SVTAPSTPSKVLPAMSPKVAPKFQGGRSSTA	SPCC23B6.04c	sec14 cytosolic factor family
pdr16	S	543	___1	1	1.69612	2.03099	1.91511	1.63714	1	1.28228	1.4988	1.90936	1.5527	1.0637	Cytoplasm (Periphery)	Late	HP sensitive	IPNKSTIISTKSTVASPIKANENSPALKSKA	SPCC23B6.04c	sec14 cytosolic factor family
cnt5	S	653	___1	1	1.28156	1.39148	1.35302	1.27935	1	0.885698	0.924879	1.13149	1.08809	1.22977	Cytoplasm	Late	HP sensitive	TSTIGKALQRVASVTSPSRHNSDSKEKKQTK	SPBC17G9.08c	Arf GAP protein
rga9	S	645	___1	1	0.93295	0.773097	0.886785	0.665729	1	0.726085	0.869988	0.793784	0.87937	1	Cytoplasm	-	HP insensitive	TPPVEIERALTPITTSPQKLKLPRSSSPCKN	SPAC1952.16	RhoGAp, GTPase activator towards Rho/Rac/Cdc42-like small GTPases
SPBC9B6.03	S	23	___1	1	0.93895	1.11894	1.17374	1.10574	1	0.914654	1.02729	1.07786	1.04808	1.08895	None	Late	HP sensitive	SGHGPLSRLNIYSGASPYTQRVRPSYELIEA	SPBC9B6.03	zf-FYVE type zinc finger protein
utp502	S	231	___1	1	0.937778	0.997142	1.01801	0.764974	1	1.10627	0.998289	0.995292	0.921339	0.920218	Nucleus/Cytoplasm	Late	HP insensitive	QEVEKQILPKFVVPESPRKTSRKSR______	SPCC1450.03	ribonucleoprotein (RNP) complex (predicted)
rgf3	S	281	___1	1	1.18296	1.24165	1.04589	0.708751	1	1.21111	1.52713	1.2562	1.74674	0.710841	Cytoplasm (Periphery)	Late	HP sensitive	LPKIPVQDYASGKISSPLITRTHRRAQSETL	SPCC645.06c	RhoGEF Rgf3
SPBC17A3.05c	T	64	___1	1	1.9067	2.12139	1.40109	1.44445	1	1.15417	1.27325	1.70727	1.27871	1.24256		Late		QIEKQKLTGSPNPQATPKQENKSNFFSEKQS	SPBC17A3.05c	DNAJ/DUF1977 DNAJB12 homolog
sgo2	T	292	___1	1	0.9624	1.00982	0.914	0.826616	1	1.17322	1.11301	1.0321	0.988306	0.860724	Cytoplasm	Mid	HP insensitive	AHFHSRIQSDTVIQSTPTKRKWDVDIQNKQI	SPAC15A10.15	shugoshin Sgo2
hal4	T	45	___1	1	1.22733	1.54008	1.36915	1.26027	1	0.94913	1.12453	1.24837	1.05707	1.23368		Late		ETTEPPPPSSQQPPSTPNGKEAASPSALKQN	SPAC29A4.16	halotolerence protein 4
mdb1	T	113	___1	1	0.723544	0.91564	0.886134	0.724126	1	0.922051	0.683699	0.935218	0.692132	1		Early		NVNEGSKMGVMTVPNTPQKPNLQQQKFEAIN	SPACUNK4.14	BRCT domain protein
mvp1	T	244	___1	1	1.29505	1.58928	1.56603	1.29857	1	1.2421	1.20645	1.58344	1.53911	1.00369	ER	Late		PPKFSVDSSVDDNAITPRKPFSKIPNRLSPS	SPAC3A11.06	sorting nexin Mvp1
ies2	T	156	___1	1	1.42485	1.10633	1.20737	1.19057	1	0.695344	0.860873	1.03559	0.97013	1.37587		Late		SDLKDLYSNPMPAQTTPVSMRMTKRQRAIQG	SPAC6B12.05c	chromatin remodeling complex subunit (predicted) ies2
drc1	T	99	___1	1	0.905159	0.892374	0.924106	0.737381	1	1.0043	0.871755	0.880293	0.871954	0.995718	Nucleus	Early		ANESPKAPRNDYLQVTPKTVDKSLLGPTPQL	SPAC6B12.11	DNA replication protein Drc1
drc1	T	111	___1	1	0.924241	0.93218	0.925907	0.814471	1	1.04768	0.951984	0.940587	1.01528	0.954493	Nucleus	Early	HP insensitive	LQVTPKTVDKSLLGPTPQLSRRVLNLLEDMS	SPAC6B12.11	DNA replication protein Drc1
SPAC8C9.04	T	500	___1	1	1.60377	2.01342	2.13066	1.50466	1	1.50667	1.80434	2.21166	1.76203	0.963375	Cytoplasm (Periphery)	-	HP sensitive	ARKPSSTGQEPTTPSTPAKSAQSSKHARRPS	SPAC8C9.04	sequence orphan
bbc1	T	685	___1	1	1.14757	1.12766	1.57603	1.22884	1	1.07414	1.39232	1.45788	1.41425	1.08104		-		AGATADVESAANSPITPPRTWHSPDFTSKSF	SPAC23A1.17	WIP homolog
sep1	T	509	___1	1	1.67874	1.88212	1.56403	1.15759	1	2.0565	1.49337	2.0821	1.98677	0.903952	Nucleus	Late		TNLKEHRTRILQMLATPDAKQLSSLTSSDAE	SPBC4C3.12	fork head transcription factor Sep1
dnt1	T	225	___1	1	0.604213	0.717292	0.715751	0.303189	1	1.24188	0.871357	0.875505	0.718863	0.805233	Nucleus	Early	HP insensitive	TQEEDDNHQSFNSSLTPSQPTTYNRANFFSI	SPBC25D12.02c	nucleolar protein Dnt1
nup60	T	201	___1	1	1.13635	1.18907	1.33918	1.24742	1	1.33509	1.21675	1.27498	1.5192	0.881507	NE	Late	HP insensitive	ESGVSSEPRARTSSLTPGNTPNSAKQWSAFR	SPCC285.13c	nucleoporin Nup60 (predicted)
nup60	T	251	___1	1	1.45064	1.93664	2.14263	1.54594	1	1.82216	2.241	2.46506	1.87685	0.8692	NE	-	HP sensitive	LLPAQRLSYYGPTLSTPYNRRLRHKRHSTTP	SPCC285.13c	nucleoporin Nup60 (predicted)
bpb1	T	15	___1	1	1.11706	1.02545	0.993062	0.73843	1	1.95594	1.52339	1.5359	1.23077	0.571109	Nucleus/Cytoplasm	Late	HP insensitive	_MLNSRSVGSTGSNNTPLGRRRFDEKPDSLP	SPCC962.06c	zinc finger protein Bpb1
pch1	T	310	___1	1	1.03306	1.22976	1.12198	1.43631	1	0.75854	0.824102	0.985616	0.856556	1.43631		Late		NSSGRTDSFHSLNTETPSKSTVDDQILSTAA	SPBC32F12.06	cyclin Pch1
cdc25	T	104	___1	1	1.39807	2.00414	1.43756	1.28061	1	1.96421	1.83225	1.83982	1.33633	1.02033	Nucleus/Cytoplasm	Late	HP insensitive	TPRRTLFRSLSCTVETPLANKTIVSPLPESP	SPAC24H6.05	serine/threonine protein phosphatase Cdc25
cdc25	T	379	___1	1	1.30372	1.81562	1.39558	1.22488	1	2.05827	1.84562	1.75708	1.40631	0.882109	Nucleus/Cytoplasm	-	HP sensitive	STRLGLFKSQDLVCVTPKQSTKESERFISSH	SPAC24H6.05	serine/threonine protein phosphatase Cdc25
top2	T	44	___1	1	0.901487	1.05233	0.968027	0.938379	1	1.03433	1.05375	1.0905	1.03294	0.965001	Nucleus	-	HP insensitive	KASTTSSKSRAKKASTPDLRQTSLTSMTASE	SPBC1A4.03c	DNA topoisomerase II
kin1	T	632	___1	1	1.06662	1.24884	1.16244	0.960584	1	1.00154	0.879644	0.841047	0.750065	1.24693	Cytoplasm/Cytoplasm (Periphery)	Late	HP sensitive	TLQISAPLETSQSPPTPRTKPSHKPPVSYKN	SPBC4F6.06	microtubule affinity-regulating kinase Kin1
cut3	T	19	___1	1	0.967721	0.809681	1.0907	0.932092	1	0.701935	0.799992	0.772508	0.74634	1.0907	Cytoplasm	Late	HP sensitive	KGIFRTSSTPSIVDVTPDRGERPRKLVRSVL	SPBC146.03c	condensin subunit Cut3
atf1	T	204	___1	1	0.634499	1.18401	1.19967	1.16672	1	0.953175	2.0895	1.05787	1.47368	0.574142	Nucleus	Late	HP insensitive	SDASAAARFSSGTGFTPGVNEPFRSLLTPTG	SPBC29B5.01	transcription factor Atf1
orc2	T	62	___1	1	0.811394	1.0741	0.846142	0.914832	1	0.741579	0.66969	0.774364	0.83441	1.0741		Early		KGVLEDPSTLTPEVVTPRTPGHRIIKAKGAY	SPBC685.09	origin recognition complex subunit Orc2
pst1	T	438	___1	1	1.0267	1.1627	0.911565	0.987069	1	1.14332	1.18991	1.10893	0.992974	0.97713		-		TQDKSTVVPQESATATPKRSPSATPTSALPP	SPBC12C2.10c	Clr6 histone deacetylase complex subunit Pst1
gef1	T	100	___1	1	1.24197	1.15453	1.04034	1.36167	1	0.819434	0.907494	0.751051	0.833811	1.36167	Cytoplasm	Late	HP insensitive	RASFARALQDPQTPNTPPVSSQHRRFFSEGS	SPAC24H6.09	RhoGEF Gef1
cph1	T	103	___1	1	0.998386	0.845667	0.88121	0.676904	1	0.938299	0.988992	0.938921	0.817683	1	Cytoplasm	Late	HP insensitive	RGSSLKSHLETESQQTPVKRRRRKATIRNVD	SPAC16C9.05	Clr6 histone deacetylase associated PHD protein-1 Cph1
prp3	T	121	___1	1	1.05694	1.12426	1.14815	0.935927	1	1.65023	1.35362	1.34504	1.10513	0.69575	Nucleus	Late	HP insensitive	IHPVLLDGNIQNTILTPENRKRTASFSTKGV	SPAC29E6.02	U4/U6 x U5 tri-snRNP complex subunit Prp3 (predicted)
nup124	T	406	___1	1	1.1024	1.13138	1.29661	0.946131	1	1.16419	1.20429	1.2379	1.24185	1.0441	NE	Late	HP insensitive	LTKSAPTFEELQASITPKPVKTSPNDTALTL	SPAC30D11.04c	nucleoporin Nup124
SPBC17D1.05	T	178	___1	1	1.23584	1.64868	1.69305	1.34589	1	1.02578	1.09438	1.30527	1.144	1.29709	Cytoplasm	Late	HP sensitive	SSSAHHSRSSYYDLATPTRSSFSYNTVGAAS	SPBC17D1.05	sequence orphan
snt1	T	586	___1	1	0.73004	0.935818	0.97918	0.656914	1	1.11546	0.981046	0.945451	0.82728	0.896488	Nucleus	Late	HP insensitive	TEIDSPNRRRASDCITPSISKILKMVSEDAK	SPAC22E12.19	histone deacetylase complex subunit (predicted)
spo15	T	102	___1	1	1.05984	1.45654	1.07741	1.0582	1	0.824663	0.99275	1.14072	0.902117	1.27686	SPB	Late	HP sensitive	LGSSEGSTASSALPLTPRSPSNASWLLVRGG	SPAC1F3.06c	sporulation protein Spo15
ase1	T	494	___1	1	1.73702	1.9271	2.31136	1.59167	1	1.30023	1.59886	1.79374	1.34143	1.28857	SPB/MT	-	HP sensitive	ANRPKTATTTDSVNRTPSQRGRVAVPSTPSV	SPAPB1A10.09	microtubule-associated protein Ase1 (predicted)
rna15	T	297	___1	1	0.822299	0.868952	0.931378	1.12169	1	0.500598	0.668094	0.704358	0.705705	1.12169		-		YASTPSAAVGSSRGSTPASATVPISPARGFP	SPAC644.16	RNA-binding protein
clp1	T	453	___1	1	0.939926	1.1034	1.07703	1.13618	1	1.02945	1.17881	1.14367	1.01465	0.963841	SPB/Nucleus/Cytoplasm (Periphery)	Late	HP sensitive	EDSEIQNDDETRTVGTPTETISVVRLRRSSS	SPAC1782.09c	Cdc14-related protein phosphatase Clp1/Flp1
ies4	T	90	___1	1	0.731452	0.735457	0.985286	0.622155	1	0.99738	1.0312	0.959756	1.01331	0.96974	Nucleus	Mid	HP insensitive	NDELAESSKPSSGAATPTRSAPKSSAGLINS	SPAC23G3.04	DUF1711 family protein
nrf1	T	10	___1	1	1.55365	1.5481	1.66938	1.60592	1	0.984007	1.30815	1.40128	1.34404	1.19133		-		______MSTQPLLQTTPGKRIALPVRVEPKV	SPBC21B10.04c	GTPase regulator Nrf1 (predicted)
hmo1	T	105	___1	1	1.51587	1.32221	1.0849	1.20593	1	1.27106	1.21459	1.38588	1.20735	1.0938	Nucleus	Late	HP insensitive	EATSAVDTSEAVASMTPNKRKARDPAQPKRP	SPBC28F2.11	INO80 complex subunit (predicted)
pdr16	T	420	___1	1	1.50649	2.05975	1.70428	1.6715	1	1.31162	1.33903	1.9252	1.69209	1.06989	Cytoplasm (Periphery)	Late		SSKASLVENSQTQSSTPRKPLPTTTSPKVNP	SPCC23B6.04c	sec14 cytosolic factor family
pdr16	T	476	___1	1	1.59181	1.94161	1.8846	1.48527	1	1.3967	1.55405	1.80626	1.47893	1.07493	Cytoplasm (Periphery)	-	HP sensitive	MNPKLQGGNSVTAPSTPSKVLPAMSPKVAPK	SPCC23B6.04c	sec14 cytosolic factor family
SPAC22F8.05	T	66	___1	1	1.01432	1.10671	1.05294	1.02358	1	0.855405	1.11365	1.15576	1.13083	0.957561	Cytoplasm	-	HP insensitive	ILTRLSISKSESGQATPVLTPQLEGMNDYFS	SPAC22F8.05	alpha,alpha-trehalose-phosphate synthase (predicted)
SPBC9B6.11c	T	376	___1	1	0.917959	2.13338	1.91826	2.00605	1	2.01429	1.23537	2.15367	2.83102	0.753573		Late		CQSSSTSSVPESTASTPKKRILHVQNDYVPH	SPBC9B6.11c	CCR4/nocturin family endoribonuclease
rga3	S	174	___2	1	1.41426	1.54847	1.67788	1.38212	1	1.24309	1.39768	1.86603	1.44311	0.899171	Cytoplasm	-		KSSVESNKSLSIEIMSPQKPPLSPFGGSRDR	SPAC29A4.11	Rho-type GTPase activating protein Rga3
SPAC8C9.04	S	523	___2	1	1.00583	1.30206	1.33214	1.60584	1	1.02656	1.07826	1.39498	1.50183	1.06926	Cytoplasm (Periphery)	-		SKHARRPSKQASAPSSPGTTSAAVPGGKKSA	SPAC8C9.04	sequence orphan
cyk3	S	267	___2	1	0.85874	1.03032	1.16351	1.01333	1	1.10237	1.18698	1.13257	1.0467	0.980222	Cytoplasm (Periphery)	Late		TDNSSKPRTSLQPGESPMKSSRDISRKPSMA	SPAC9G1.06c	cytokinesis protein Cyk3
inp53	S	195	___2	1	0.968553	0.997013	0.985036	0.787827	1	1.23562	1.18199	1.20205	1.06293	0.809313	Cytoplasm/Cytoplasm (Periphery)	Late	HP insensitive	PNFSSKAGSSSPISVSPLKNVKAYISQSPTH	SPAC9G1.10c	inositol polyphosphate phosphatase (predicted)
eaf7	S	253	___2	1	0.88158	0.934231	0.849345	0.871888	1	1.02391	1.26714	0.962301	0.986892	0.789178	Nucleus	-		RSPKRMATEPIEPASSPAASNQAIRRSSRSR	SPBC16A3.19	histone acetyltransferase complex subunit Eaf7 (predicted)
ani1	S	199	___2	1	1.15285	1.28181	0.92594	1.03813	1	1.70214	1.73282	2.2945	1.78853	0.558645	Nucleus	-		KKKRTKDESEQEEAASPKKNNTKKQKVEGTP	SPBC1347.02	FKBP-type peptidyl-prolyl cis-trans isomerase (predicted)
nup60	S	220	___2	1	1.30521	1.77976	2.34738	1.90581	1	1.73364	2.41582	2.70791	2.67419	0.866859	NE	Late		TPNSAKQWSAFRSTFSPLREQDQLSTISPNS	SPCC285.13c	nucleoporin Nup60 (predicted)
pob1	S	549	___2	1	0.85774	0.78229	0.805868	0.677886	1	1.1237	1.11481	1.02538	0.983278	0.889921	Cytoplasm (Periphery)	-		LEELDPPKITTIDGESPSSISSRLPSSNLEQ	SPBC1289.04c	Boi family protein
pob1	S	637	___2	1	0.931311	1.25162	1.46434	1.0453	1	1.158	1.52077	1.49662	1.4202	0.962893	Cytoplasm (Periphery)	-		GNTFVAPSPAASLPASPPVGTELKTRPTLRS	SPBC1289.04c	Boi family protein
tif32	S	875	___2	1	0.894041	0.993491	1.34601	1.14464	1	1.03668	1.19007	1.4178	1.38774	0.949367	Cytoplasm	-		LAEKAAARRANIGASSPSPGAWRRGGASAGG	SPBC17D11.05	translation initiation factor eIF3a
tfg1	S	402	___2	1	1.43506	1.43456	1.25112	1.36241	1	1.93554	2.32474	2.96485	2.23999	0.484025	Nucleus	Late		KTNTPRPLERTPSSVSPVKASSQLQSPNTSI	SPCC1620.09c	transcription factor TFIIF complex alpha subunit Tfg1 (predicted)
snf22	S	405	___2	1	0.994475	0.999299	1.02762	0.881228	1	1.59016	1.61298	1.62208	1.2974	0.63352		-		VDPNTVKSAQHIPRMSPSPSASALKTQSHVP	SPCC1620.14c	ATP-dependent DNA helicase Snf22
rga7	S	492	___2	1	0.906394	0.897666	0.905718	0.8915	1	1.03554	0.918678	0.948329	1.01855	0.965684		-		INSNRAASPFRPTSVSPQPSSPTKSLLFGAR	SPBC23G7.08c	Rho-type GTPase activating protein Rga7
mto1	S	1009	___2	1	1.26733	1.51513	1.64801	1.4039	1	1.2363	1.35244	1.35144	1.33179	1.21854	SPB	Late	HP sensitive	RVKLLGAGSTSSIPNSPRASKRVSLDSEDKK	SPCC417.07c	MT organizer Mto1
adn2	S	519	___2	1	1.58211	1.48261	1.13761	1.23945	1	1.54276	1.32787	1.37082	1.06933	1.02551	Cytoplasm	Late		STTPKSTDTPTEATTSPVKVSTKNSNTTENL	SPBC1289.10c	transcription factor (predicted)
rad4	S	532	___2	1	1.06538	1.12772	0.929766	0.806854	1	1.1566	1.25623	1.05696	0.893301	0.897703	Nucleus	Late		NSLAQQPIGHSTPHNSPSLLSVKKRQNNHIR	SPAC23C4.18c	BRCT domain protein Rad4
wis1	S	253	___2	1	1.22414	1.1507	1.10791	1.14338	1	1.30611	1.3586	1.47554	1.13696	0.829624	Cytoplasm	Late		PGKLDLSNSNPTSPVSPSSMASRRGLNIPPT	SPBC409.07c	MAP kinase kinase Wis1
wis1	S	197	___2	1	1.42459	1.69256	1.5546	1.37469	1	1.95451	2.03931	2.09651	1.5194	0.807321	Cytoplasm	Late		SYPLPNSQLAGRLSNSPVKSPNMPESGLAKS	SPBC409.07c	MAP kinase kinase Wis1
wis1	S	201	___2	1	1.42459	1.69256	1.5546	1.37469	1	1.95451	2.03931	2.09651	1.5194	0.807321	Cytoplasm	Late		PNSQLAGRLSNSPVKSPNMPESGLAKSLAAA	SPBC409.07c	MAP kinase kinase Wis1
sap1	S	19	___2	1	1.22804	1.21744	1.26606	0.788508	1	1.87435	1.78983	1.69773	1.39213	0.675467	Nucleus	-		PKMELKSYKRKNASLSPSSSPAKAQRTHLSL	SPCC1672.02c	switch-activating protein Sap1
mis4	S	204	___2	1	1.17929	1.06741	0.947252	0.852934	1	1.07141	1.02028	1.14548	0.924327	1.02951	Nucleus	-		DDITTPKKRLMEDTYSPRESPSKIQRLQDVL	SPAC31A2.05c	cohesin loading factor Mis4
mis4	S	208	___2	1	1.17929	1.06741	0.947252	0.852934	1	1.07141	1.02028	1.14548	0.924327	1.02951	Nucleus	Mid		TPKKRLMEDTYSPRESPSKIQRLQDVLLKQL	SPAC31A2.05c	cohesin loading factor Mis4
rod1	S	514	___2	1	1.25377	1.46936	1.38161	1.36263	1	1.61872	1.43811	2.0054	1.55152	0.7327	Cytoplasm	Late		GIVTPPQRTSPSFFVSPTESTRQSLDSRRSF	SPAC31A2.12	arrestin/PY protein 1
cdc15	S	332	___2	1	1.00295	0.863988	0.743263	0.633052	1	1.03202	1.02954	0.970574	0.870187	0.971825	Cytoplasm (Periphery)	Mid		PYSSSRPSASASLASSPTRSAFRPKTSETVS	SPAC20G8.05c	cell division control protein Cdc15
cdc15	S	732	___2	1	0.878681	0.645006	0.482343	0.461672	1	1.07863	0.991557	0.886913	0.894845	0.927101	Cytoplasm (Periphery)	-	HP insensitive	ERSASSLSVRQSDVVSPAPSTRARGQSVSGQ	SPAC20G8.05c	cell division control protein Cdc15
dis1	S	293	___2	1	1.91745	1.91521	2.71577	2.31705	1	1.03831	1.17231	1.95759	2.65128	1.02432	SPB/MT	Late		STPNRKVSQPSDFSASPSRSIVSPAKNIVGS	SPCC736.14	microtubule-associated protein Dis1
cnt6	S	207	___2	1	1.09122	1.48135	1.38112	0.990712	1	1.53025	1.40098	1.31204	1.06944	0.968048		-		SPLTTSQTVQTQPPQSPEAKTELSLINTKTV	SPAC26A3.10	Arf GAP protein
spo12	S	54	___2	1	1.34216	1.63298	1.94122	0.762879	1	2.11062	1.44717	1.74054	1.37332	0.919737	Nucleus/Cytoplasm	Late		PKHALNVASPTDSLMSPCTAKLQAHKKKYYM	SPAC3F10.15c	Spo12 family protein
mac1	S	260	___2	1	1.22535	1.32766	1.4855	1.0132	1	1.39153	1.33182	1.53972	1.33425	0.964781	Cytoplasm (Periphery)	Late	HP sensitive	PGDIKYATGYESTVASPVPSRVAKLSSRDTP	SPAC13G7.04c	membrane anchored protein Mac1
mkh1	S	687	___2	1	1.35737	1.28563	1.32272	1.23639	1	1.34281	1.27999	1.62645	1.38837	0.834557	Cytoplasm (Periphery)	Late		KTPEYCRGDDRSISLSPLSYRLRKSKHIRES	SPAC1F3.02c
ccq1	S	470	___2	1	1.27609	1.09798	0.926499	1.08161	1	1.17105	0.913003	1.18899	1.14911	1.07326		Late		VKSSDSTFPSSQSMQSPSKLHSLTSNATDLL	SPCC188.07	telomere maintenence protein Ccq1
klp9	S	605	___2	1	1.12877	1.17115	1.16366	0.997183	1	1.34243	1.28229	1.12487	1.07432	0.872416		Late		DEENVPSPSPKKKVVSPIKPLSPSRRPPLTS	SPBC15D4.01c	kinesin-like protein
klp9	S	611	___2	1	1.12877	1.17115	1.16366	0.997183	1	1.34243	1.28229	1.12487	1.07432	0.872416		-		SPSPKKKVVSPIKPLSPSRRPPLTSLYSGTT	SPBC15D4.01c	kinesin-like protein
ppk29	S	596	___2	1	0.946969	1.09052	1.13683	0.895659	1	1.28719	1.40249	1.29087	1.22461	0.810581	Cytoplasm	-		PSSTSRSSVKITGPSSPNARSMAYEQHSFNL	SPBC557.04	Ark1/Prk1 family protein kinase Ppk29
pdr16	S	543	___2	1	1.22471	1.56166	2.00255	1.32464	1	1.49466	1.45978	1.75979	1.60274	1.13795	Cytoplasm (Periphery)	Late		IPNKSTIISTKSTVASPIKANENSPALKSKA	SPCC23B6.04c	sec14 cytosolic factor family
cnt5	S	653	___2	1	1.43263	1.73259	1.60173	1.54414	1	1.07131	1.37477	1.68588	1.83056	0.946479	Cytoplasm	Late		TSTIGKALQRVASVTSPSRHNSDSKEKKQTK	SPBC17G9.08c	Arf GAP protein
rga9	S	645	___2	1	1.08311	0.867161	0.917543	0.574425	1	1.23399	1.20169	1.13341	1.06182	0.877734	Cytoplasm	-		TPPVEIERALTPITTSPQKLKLPRSSSPCKN	SPAC1952.16	RhoGAp, GTPase activator towards Rho/Rac/Cdc42-like small GTPases
rga9	S	662	___2	1	0.881598	0.975658	1.00507	0.58134	1	1.33555	1.37149	1.07894	1.002	0.732833	Cytoplasm	-		QKLKLPRSSSPCKNPSPTRRFRPF_______	SPAC1952.16	RhoGAp, GTPase activator towards Rho/Rac/Cdc42-like small GTPases
sgo2	T	292	___2	1	0.877449	1.03448	0.887935	0.775487	1	0.849253	1.13016	0.929653	1.03221	0.915342	Cytoplasm	Mid		AHFHSRIQSDTVIQSTPTKRKWDVDIQNKQI	SPAC15A10.15	shugoshin Sgo2
shd1	T	278	___2	1	1.57501	1.66858	1.28437	1.22081	1	1.49537	1.65656	1.50672	1.4235	1.00726	Nucleus	Late		VNNLGSQVNIPPPPATPSQPPRPPTNASTRS	SPAC16E8.01	cytoskeletal protein binding protein Sla1 family (predicted)
mdb1	T	113	___2	1	0.924108	0.99194	1.0192	0.868983	1	1.23633	1.04147	1.24387	0.997915	0.819379		Early		NVNEGSKMGVMTVPNTPQKPNLQQQKFEAIN	SPACUNK4.14	BRCT domain protein
SPAC8C9.04	T	500	___2	1	1.37343	1.58236	1.77929	1.30837	1	1.29024	1.65732	1.89112	1.80129	0.940863	Cytoplasm (Periphery)	-	HP sensitive	ARKPSSTGQEPTTPSTPAKSAQSSKHARRPS	SPAC8C9.04	sequence orphan
wis4	T	71	___2	1	0.734587	0.845405	1.05406	1.0773	1	1.02513	0.847941	0.833163	0.897684	1.05089		Late		ESTKRSENFVSHIPLTPSHSGQSEKLMSTRT	SPAC9G1.02	MAP kinase kinase kinase Wis4
bbc1	T	685	___2	1	0.685173	0.532618	0.612158	0.50055	1	0.93127	0.901185	0.807148	0.828059	1		-		AGATADVESAANSPITPPRTWHSPDFTSKSF	SPAC23A1.17	WIP homolog
sep1	T	451	___2	1	1.82586	2.01024	1.61393	1.18978	1	3.06448	2.53817	2.96419	2.7165	0.655983	Nucleus	Late		PSGLLLKRSNSIDFPTPPKALCPKLFCFRDD	SPBC4C3.12	fork head transcription factor Sep1
nup60	T	201	___2	1	1.27185	1.42568	1.6796	1.42193	1	1.82134	1.9397	2.01942	2.00732	0.831726	NE	Late		ESGVSSEPRARTSSLTPGNTPNSAKQWSAFR	SPCC285.13c	nucleoporin Nup60 (predicted)
nup60	T	205	___2	1	1.26285	1.43489	1.68071	1.41939	1	1.81914	1.91358	1.99899	1.96888	0.840783	NE	Late		SSEPRARTSSLTPGNTPNSAKQWSAFRSTFS	SPCC285.13c	nucleoporin Nup60 (predicted)
cdc25	T	104	___2	1	1.35892	1.7243	1.43583	1.49109	1	2.08931	1.93386	1.95248	1.50276	0.825295	Nucleus/Cytoplasm	Late		TPRRTLFRSLSCTVETPLANKTIVSPLPESP	SPAC24H6.05	serine/threonine protein phosphatase Cdc25
top2	T	1417	___2	1	1.08565	1.11755	1.12188	0.989671	1	1.29019	1.37054	1.45885	1.35871	0.769015	Nucleus	-		PEDDDDDFIIPGSSSTPKASSTNAEPPEDSD	SPBC1A4.03c	DNA topoisomerase II
kin1	T	632	___2	1	0.80551	0.916009	1.10236	0.89398	1	1.11489	0.897616	0.769408	0.962396	0.988759	Cytoplasm/Cytoplasm (Periphery)	Late		TLQISAPLETSQSPPTPRTKPSHKPPVSYKN	SPBC4F6.06	microtubule affinity-regulating kinase Kin1
orc2	T	57	___2	1	0.892519	1.21593	0.690771	0.882538	1	1.24943	1.08994	1.44739	1.03857	0.840084		Early		SSTPKKGVLEDPSTLTPEVVTPRTPGHRIIK	SPBC685.09	origin recognition complex subunit Orc2
orc2	T	62	___2	1	0.892519	1.21593	0.690771	0.882538	1	1.24943	1.08994	1.44739	1.03857	0.840084		Early		KGVLEDPSTLTPEVVTPRTPGHRIIKAKGAY	SPBC685.09	origin recognition complex subunit Orc2
pst1	T	438	___2	1	1.34606	1.23089	0.989271	1.02791	1	1.54089	1.38078	1.56246	1.49608	0.861503		-		TQDKSTVVPQESATATPKRSPSATPTSALPP	SPBC12C2.10c	Clr6 histone deacetylase complex subunit Pst1
cip2	T	520	___2	1	1.01195	1.10046	0.675714	1.13646	1	1.04532	0.96861	1.09365	1.06415	1.03915		-		LNDSKAFSDIRSMPATPLELATPFANLNVSS	SPAC12G12.03	RNA-binding protein Cip2
SPBC17D1.05	T	178	___2	1	1.73151	1.75316	1.55455	1.3257	1	0.660133	0.810773	0.947928	0.719306	1.75316	Cytoplasm	Late		SSSAHHSRSSYYDLATPTRSSFSYNTVGAAS	SPBC17D1.05	sequence orphan
spo15	T	102	___2	1	1.54925	1.81894	3.02767	1.17588	1	0.924175	1.76044	1.49546	1.29889	1.71984	SPB	Late		LGSSEGSTASSALPLTPRSPSNASWLLVRGG	SPAC1F3.06c	sporulation protein Spo15
rna15	T	297	___2	1	0.870589	0.880296	0.971469	1.01764	1	0.742338	1.05715	1.09967	0.862747	0.925408		-		YASTPSAAVGSSRGSTPASATVPISPARGFP	SPAC644.16	RNA-binding protein
ies4	T	90	___2	1	0.806285	0.843721	1.0654	0.630682	1	1.36678	1.47071	1.23277	1.24165	0.724413	Nucleus	Mid		NDELAESSKPSSGAATPTRSAPKSSAGLINS	SPAC23G3.04	DUF1711 family protein
pdr16	T	476	___2	1	1.97657	2.45161	2.39863	2.04432	1	1.42706	1.80916	2.54328	1.94746	0.963957	Cytoplasm (Periphery)	-		MNPKLQGGNSVTAPSTPSKVLPAMSPKVAPK	SPCC23B6.04c	sec14 cytosolic factor family
SPAC22F8.05	T	66	___2	1	1.00852	1.30796	1.46005	1.23821	1	1.47486	1.71923	1.30103	1.41225	0.849245	Cytoplasm	-		ILTRLSISKSESGQATPVLTPQLEGMNDYFS	SPAC22F8.05	alpha,alpha-trehalose-phosphate synthase (predicted)
SPAC22F8.05	T	70	___2	1	1.16677	1.32935	1.31836	1.11579	1	1.79516	1.77359	1.30648	1.26458	0.74052	Cytoplasm	-	HP insensitive	LSISKSESGQATPVLTPQLEGMNDYFSLGPS	SPAC22F8.05	alpha,alpha-trehalose-phosphate synthase (predicted)
SPBC9B6.11c	T	376	___2	1	1.41837	2.15344	2.08947	2.04771	1	1.55328	1.51782	2.57975	2.19568	0.834746		Late		CQSSSTSSVPESTASTPKKRILHVQNDYVPH	SPBC9B6.11c	CCR4/nocturin family endoribonuclease
SPAC8C9.04	S	523	___3	1	1.09189	1.11271	1.2998	1.23045	1	1.07531	1.25264	1.35674	1.52366	0.853075	Cytoplasm (Periphery)	-		SKHARRPSKQASAPSSPGTTSAAVPGGKKSA	SPAC8C9.04	sequence orphan
nup60	S	220	___3	1	1.35122	2.08766	1.95495	1.42304	1	1.52726	1.58099	1.54187	1.64211	1.27133	NE	Late		TPNSAKQWSAFRSTFSPLREQDQLSTISPNS	SPCC285.13c	nucleoporin Nup60 (predicted)
pob1	S	549	___3	1	0.889063	0.806093	0.873677	0.641535	1	1.00839	0.920711	0.92156	0.983787	0.991683	Cytoplasm (Periphery)	-		LEELDPPKITTIDGESPSSISSRLPSSNLEQ	SPBC1289.04c	Boi family protein
rga7	S	492	___3	1	0.90994	0.906499	0.936191	0.820193	1	1.10944	1.00949	0.973486	0.948466	0.901353		-		INSNRAASPFRPTSVSPQPSSPTKSLLFGAR	SPBC23G7.08c	Rho-type GTPase activating protein Rga7
sap1	S	19	___3	1	1.67021	1.84765	2.12609	1.18875	1	2.8705	2.90086	3.24766	2.38467	0.654652	Nucleus	-		PKMELKSYKRKNASLSPSSSPAKAQRTHLSL	SPCC1672.02c	switch-activating protein Sap1
cdc15	S	332	___3	1	0.932465	0.878389	0.836938	0.59933	1	1.25286	1.10326	0.995235	0.783142	0.798171	Cytoplasm (Periphery)	Mid		PYSSSRPSASASLASSPTRSAFRPKTSETVS	SPAC20G8.05c	cell division control protein Cdc15
cdc15	S	732	___3	1	0.23316	0.210789	0.66637	0.162521	1	1.25661	1.40468	0.381618	0.402466	0.711907	Cytoplasm (Periphery)	-		ERSASSLSVRQSDVVSPAPSTRARGQSVSGQ	SPAC20G8.05c	cell division control protein Cdc15
mac1	S	260	___3	1	1.33607	1.26403	1.45608	0.910929	1	1.66067	1.51954	1.28226	1.2378	0.876801	Cytoplasm (Periphery)	Late		PGDIKYATGYESTVASPVPSRVAKLSSRDTP	SPAC13G7.04c	membrane anchored protein Mac1
pdr16	S	485	___3	1	1.1496	1.80554	2.54801	1.52525	1	1.60044	1.89325	1.91796	1.47352	1.3285	Cytoplasm (Periphery)	Late		SVTAPSTPSKVLPAMSPKVAPKFQGGRSSTA	SPCC23B6.04c	sec14 cytosolic factor family
pdr16	S	543	___3	1	1.58713	2.29525	2.03244	2.76922	1	1.06119	1.14017	1.98679	1.81006	1.39382	Cytoplasm (Periphery)	Late		IPNKSTIISTKSTVASPIKANENSPALKSKA	SPCC23B6.04c	sec14 cytosolic factor family
rga9	S	645	___3	1	2.25388	2.13674	2.09026	1.30788	1	1.34551	1.69575	2.31916	1.60072	0.971853	Cytoplasm	-		TPPVEIERALTPITTSPQKLKLPRSSSPCKN	SPAC1952.16	RhoGAp, GTPase activator towards Rho/Rac/Cdc42-like small GTPases
SPAC8C9.04	T	500	___3	1	1.24369	1.68706	2.06157	1.48217	1	1.17648	1.5183	1.92163	1.78379	1.07282	Cytoplasm (Periphery)	-		ARKPSSTGQEPTTPSTPAKSAQSSKHARRPS	SPAC8C9.04	sequence orphan
bbc1	T	685	___3	1	0.943597	0.915807	0.983463	0.891746	1	1.17647	1.16368	1.26126	1.17478	0.792861		-		AGATADVESAANSPITPPRTWHSPDFTSKSF	SPAC23A1.17	WIP homolog
nup60	T	201	___3	1	1.40696	1.62525	1.81776	1.71872	1	1.79025	2.21142	2.61156	2.7777	0.654414	NE	Late		ESGVSSEPRARTSSLTPGNTPNSAKQWSAFR	SPCC285.13c	nucleoporin Nup60 (predicted)
nup60	T	205	___3	1	1.40968	1.69422	1.90127	1.72301	1	1.78973	2.17777	2.56061	2.58093	0.736662	NE	Late		SSEPRARTSSLTPGNTPNSAKQWSAFRSTFS	SPCC285.13c	nucleoporin Nup60 (predicted)
orc2	T	62	___3	1	0.889767	0.826527	0.85618	0.684053	1	0.910241	1.07069	0.928162	0.862661	0.933976		Early		KGVLEDPSTLTPEVVTPRTPGHRIIKAKGAY	SPBC685.09	origin recognition complex subunit Orc2
cip2	T	520	___3	1	1.15224	1.19937	1.75329	1.12827	1	1.8527	2.73997	1.24792	1.70527	0.639894		-		LNDSKAFSDIRSMPATPLELATPFANLNVSS	SPAC12G12.03	RNA-binding protein Cip2
rna15	T	297	___3	1	1.05357	0.927975	0.987768	1.07809	1	0.904899	1.35227	1.26827	1.37952	0.781499		-		YASTPSAAVGSSRGSTPASATVPISPARGFP	SPAC644.16	RNA-binding protein
pdr16	T	476	___3	1	1.1496	1.80554	2.54801	1.52525	1	1.60044	1.89325	1.91796	1.47352	1.3285	Cytoplasm (Periphery)	-		MNPKLQGGNSVTAPSTPSKVLPAMSPKVAPK	SPCC23B6.04c	sec14 cytosolic factor family
