## Supplementary Table 2 for "CDK activity at the centrosome regulates the cell cycle"

### Sheet: Strains
Figure	Strain number	Genotype	Origin
Base strain	IH1356	h- cut12.NEGFP:ura4+ ura4.D18 leu1.32	Supplementary reference 7
Base strain	ST946	h90 cdc13-sfGFP	Supplementary reference 8
Base strain	PN5478	h+ cdc2(as)-M17:bsdMX6	Supplementary reference 3
Base strain	PN1813	h+ pREP41:cdc13int-LEU2+_cdc13Δ::ura4+_cig1Δ::ura4+_cig2Δ::ura4+_ura4-D18_ade6-M210_leu1-32	Nurse lab stock
1	PN6011	h+ cdc13∆::ura4+ pREP41::cdc13intLEU2+ leu1Δ::cdc13P-cdc13(M235A, L239A, W242A)sfGFP-cdc13T:hphMX6 Δcig1::ura4+ Δcig2::ura4+ sid4-mRFP:kanMX6 ade6-M210 ura4-D18	This study
1	PN6012	h+ cdc13∆::ura4+ pREP41::cdc13intLEU2+ leu1Δ::cdc13P-cdc13(wt)sfGFP-cdc13T:hphMX6 Δcig1:ura4+ Δcig2:ura4+ sid4-mRFP:kanMX6 ade6-M210 ura4-D18	This study
2,3	PN6033	h- cdc13∆::ura4+ ura4-D18 pREP41::cdc13intLEU2+ cig1Δ::ura4+ cig2Δ::ura4+ tetR-tup11Δ70:ura4+ cut12-NEGFP:ura4+ leu1Δ::cdc13P-cdc13(M235A, L239A, W242A)-cdc13T:hphMX6 lys1+::tetP-cdc2(as)-M17-GBP-mCherry-adh1T:natMX6 ade6-M210	This study
2,3	PN6034	h+ cdc13∆::ura4+ ura4-D18 pREP41::cdc13intLEU2+ cig1Δ::ura4+ cig2Δ::ura4+ tetR-tup11Δ70:ura4+ leu1Δ::cdc13P-cdc13(M235A, L239A, W242A)-cdc13T:hphMX6 lys1+::tetP-cdc2(as)-M17-GBP-mCherry-adh1T:natMX6 ade6-M210	This study
4	PN5740	h+ sid4::sid4-mRFP:kanMX6_ura4-D18_ade-_leu1-32	Supplementary reference 9
4	PN6042	h+ cig2::cig2(M168A, L172A, W175A)-mNeonGreen:kanMX6_sid4::sid4-mRFP:KanMX6_ade6_leu1-32_ura4-D18	This study
4	PN6044	h+ cig2::cig2(wt)-mNeonGreen:kanMX6_sid4::sid4-mRFP:KanMX6_ade6-_leu1-32_ura4-D18	This study
4	PN6045	h- cdc13∆::ura4+_pREP41::cdc13int LEU2+_Δcig1:ura4+_cig2::cig2(M168A, L172A, W175A)-mNeonGreen:kanMX6_sid4::sid4-mRFP:KanMX6_ade-	This study
4	PN6046	h- cdc13∆::ura4+_pREP41::cdc13int LEU2+_Δcig1:ura4+_cig2::cig2(wt)-mNeonGreen:kanMX6_sid4::sid4-mRFP:KanMX6_ade-	This study
4	PN6039	h+ cdc13∆::ura4+_ura4-D18(?) pREP41::cdc13int:LEU2+_leu1-32(?)_ade6-M210_cig1∆::ura4+_cig2::cig2:natMX6	This study
4	PN6040	h- cdc13∆::ura4+_ura4-D18(?) pREP41::cdc13int:LEU2+_leu1-32(?)_ade6-M210_cig1∆::ura4+_cig2::cig2(M168A, L172A, W175A):natMX6	This study

### Sheet: Plasmids
Figure	Plasmid name	Details	Origin	Notes
1	ARC1300	leuΔ::cdc13P-cdc13-sfGFP-cdc13T:hphMX6	Supplementary reference 6	Integrates at leu, cut with PvuII
1	ARC1301	leuΔ::cdc13P-cdc13(M235A, L239A, W242A)-sfGFP-cdc13T:hphMX6	Supplementary reference 6	Integrates at leu, cut with PvuII
2,3	ARC 1305	leuΔ::cdc13P-cdc13-cdc13T:hphMX6	Supplementary reference 6	Integrates at leu, cut with PvuII
2,3	ARC 1306	leuΔ::cdc13P-cdc13(M235A, L239A, W242A)-cdc13T:hphMX6	Supplementary reference 6	Integrates at leu, cut with PvuII
2,3	Addgene 41023	pFA6a_KanMX-tetO-pCyc1 (referred to as TetP)	Supplementary reference 4
2,3	Addgene 41027	pDM291-tetR-tup11Δ70	Supplementary reference 4
2,3	Addgene 89068	pFA6a-GBP-mCherry-kanMX6	Supplementary reference 10
2,3	ARC1380	PCST3_lys+::tetP-cdc2(as)M17-GBP-mcherry-natR	This study	integrates at lys1, cut with Blp1
4	ARC1381	Cig2P-Cig2-Cig2T-natMX6	This study	To replace endgoenous Cig2
4	ARC1382	Cig2P-Cig2(M235A, L239A, W242A)-Cig2T-natMX6	This study	To replace endgoenous Cig2
4	ARC1383	Cig2P-Cig2-mNeonGreen-adh1T-kanMX6	This study	To replace endgoenous Cig2
4	ARC1384	Cig2P-Cig2(M235A, L239A, W242A)-mNeonGreen-adh1T-kanMX6	This study	To replace endgoenous Cig2
